# Tumors mimic the niche to inhibit neighboring stem cell differentiation

**DOI:** 10.1101/2025.09.18.677143

**Authors:** Yang Zhang, Yuejia Wang, Jinqiao Song, Lizhong Yan, Ziguang Wang, Dongze Song, Haojun Wang, Sining Yang, Liyuan Niu, Chang Sun, Hanning Zhang, Yudi Zhao, Shaowei Zhao

## Abstract

Although it is well-established that stem cells maintain tissue homeostasis while tumors disrupt it, the mechanisms by which tumors influence the development of nearby stem cells remain poorly understood. Using *Drosophila* ovaries as a model system, here we discovered that *bam* or *bgcn* mutant germline tumors inhibit the differentiation of neighboring wild-type germline stem cells (GSCs). Mechanistically, these tumor cells mimic the stem cell niche by secreting the BMP ligands Dpp and Gbb, but at reduced levels, resulting in moderate BMP signaling activation in adjacent GSCs. Such BMP signaling activation is sufficient to repress *bam* transcription, thereby blocking GSC differentiation. To our knowledge, this is the first example that tumors can functionally mimic a stem cell niche to inhibit the differentiation of neighboring wild-type stem cells. Similar regulatory paradigms may operate in mammalian tissues, including humans, during tumorigenesis.
