## Supplementary material for "Tumors mimic the niche to inhibit neighboring stem cell differentiation": All genotypes: All genotypes.xlsx

### Sheet: All genotypes
Figures	Figure Number	Genotype
Figure 1	Fiugre 1C, H, J, K	bamΔ86 mosaic analysis (GFP as the marker)	w; nos-GAL4-VP16 UASp-FLP/+; FRT82B bamΔ86/FRT82B EGFP
	Fiugre 1D, J, K	bgcn1 mosaic analysis (GFP as the marker)	w; FRT42D bgcn1/FRT42D EGFP; nos-GAL4-VP16 UASz-FLP/+
	Fiugre 1E	bamΔ86 mosaic analysis (RFP as the marker)	w; nos-GAL4-VP16 UASp-FLP/+; FRT82B bamΔ86/FRT82B RFP
	Fiugre 1F	bamΔ86 mosaic analysis (arm-lacZ as the marker)	w; nos-GAL4-VP16 UASp-FLP/+; FRT82B bamΔ86/FRT82B arm-lacZ
	Fiugre 1G	wild-type	Canton-S
	Fiugre 1I	bgcn1 mosaic analysis (GFP as the marker)	hs-FLP/+; FRT42D bgcn1/FRT42D EGFP
	Figure 1J	bamBG mosaic analysis (GFP as the marker)	w; nos-GAL4-VP16 UASp-FLP/+; FRT82B bamBG/FRT82B EGFP
Figure 1-figure supplement 1	Figure 1-figure supplement 1A	bamΔ86 mosaic analysis (GFP as the marker)	w; nos-GAL4-VP16 UASp-FLP/+; FRT82B bamΔ86/FRT82B EGFP
	Figure 1-figure supplement 1B, C	bamΔ86 mosaic analysis (RFP and GFP as the marker)	w; nos-GAL4-VP16 UASp-FLP/+; FRT82B EGFP/FRT82B bamΔ86 RFP
Figure 1-figure supplement 2	Figure 1-figure supplement 2A, B	bamΔ86 mosaic analysis (GFP as the marker)	w; nos-GAL4-VP16 UASp-FLP/+; FRT82B bamΔ86/FRT82B EGFP
Figure 1-figure supplement 3	Figure 1-figure supplement 3A, B	nos>FLP/FRT	w; nos-GAL4-VP16 UASp-FLP/+; FRT82B bamΔ86/FRT82B EGFP
		hs-FLP/FRT	hs-FLP/+;; FRT82B bamΔ86/FRT82B EGFP
Figure 2	Fiugre 2A	bamΔ86 mosaic analysis (GFP as the marker)	w; nos-GAL4-VP16 UASp-FLP/+; FRT82B bamΔ86/FRT82B EGFP
	Fiugre 2B, C	bamΔ86 mosaic analysis (RFP as the marker)	w; nos-GAL4-VP16 UASp-FLP/bamP-GFP; FRT82B bamΔ86/FRT82B RFP
	Fiugre 2D-H	with hs-bam	w; nos-GAL4-VP16 UASp-FLP/+; FRT82B bamΔ86/FRT82B EGFP hs-bam
		without hs-bam	w; nos-GAL4-VP16 UASp-FLP/+; FRT82B bamΔ86/FRT82B EGFP
Figure 3	Fiugre 3A	bamΔ86 mosaic analysis (GFP as the marker)	w; nos-GAL4-VP16 UASp-FLP/+; FRT82B bamΔ86/FRT82B EGFP
	Fiugre 3B	bgcn1 mosaic analysis (GFP as the marker)	hs-FLP/+; FRT42D bgcn1/FRT42D EGFP
	Fiugre 3C-E	bgcn1 mosaic analysis (GFP as the marker)	w; FRT42D bgcn1/FRT42D EGFP; nos-GAL4-VP16 UASz-FLP/Dad-lacZ
	Figure 3F-H	control mosaic analysis (GFP as the marker)	w; nos-GAL4-VP16 UASp-FLP/+; FRT82B/FRT82B EGFP
		bamΔ86 mosaic analysis (GFP as the marker)	w; nos-GAL4-VP16 UASp-FLP/+; FRT82B bamΔ86/FRT82B EGFP
Figure 4	Fiugre 4A-F	contol (with no punt or med mutation)	w; nos-GAL4-VP16 UASp-FLP/+; FRT82B EGFP/FRT82B bamΔ86 RFP
		punt	w; nos-GAL4-VP16 UASp-FLP/+; FRT82B punt135 EGFP/FRT82B bamΔ86 RFP
		med	w; nos-GAL4-VP16 UASp-FLP/+; FRT82B med1 EGFP/FRT82B bamΔ86 RFP
	Fiugre 4G-J	contol (with no mad mutation)	w; P{bam+} FRT40A/EGFP FRT40A; nos-GAL4-VP16 bamBG/UASz-FLP bamBG
		mad	w; mad12 P{bam+} FRT40A/EGFP FRT40A; nos-GAL4-VP16 bamBG/UASz-FLP bamBG
Figure 5	Fiugre 5A-D	WT TF+cap cells	w1118
		WT cystocytes	w1118
		bam tumors	w;; bamBG/bamΔ86
	Fiugre 5E	nos>y-RNAi; bam-/-	w; UASp-yellow-RNAi/+; nos-GAL4-VP16 bamBG/bamΔ86
		nos>dpp-RNAi-1; bam-/-	w; UASp-dpp-RNAi(TH201500984.S)/+; nos-GAL4-VP16 bamBG/bamΔ86
		nos>w-RNAi; bgcn-/-	w; nos-GAL4-VP16 bgcn1/bgcnMI06696; UASp-w-RNAi/+
		nos>dpp-RNAi-2; bgcn-/-	w; nos-GAL4-VP16 bgcn1/bgcnMI06696; UASp-dpp-RNAi(THU5880)/+
	Figure 5F	nos>w-RNAi; bgcn-/-	w; nos-GAL4-VP16 bgcn1/bgcnMI06696; UASp-w-RNAi/+
		nos>gbb-RNAi; bgcn-/-	w; nos-GAL4-VP16 bgcn1/bgcnMI06696; UASp-gbb-RNAi(THU1480)/+
Figure 6	Fiugre 6A, C-F	bamBG mosaic analysis (GFP as the marker)	w; FRT40A/P{bam+} EGFP FRT40A; nos-GAL4-VP16 bamBG/UASz-FLP bamBG
		dppd6 bamBG mosaic analysis (GFP as the marker)	w; dppd6 FRT40A/P{bam+} EGFP FRT40A; nos-GAL4-VP16 bamBG/UASz-FLP bamBG
		dppd12 bamBG mosaic analysis (GFP as the marker)	w; dppd12 FRT40A/P{bam+} EGFP FRT40A; nos-GAL4-VP16 bamBG/UASz-FLP bamBG
	Figure 6B, G-I	bamBG mosaic analysis (GFP as the marker)	w; FRT42D/FRT42D P{bam+} EGFP; nos-GAL4-VP16 bamBG/UASz-FLP bamBG
		gbb1 bamBG mosaic analysis (GFP as the marker)	w; FRT42D gbb1/FRT42D P{bam+} EGFP; nos-GAL4-VP16 bamBG/UASz-FLP bamBG
Figure 6-figure supplement 1	Figure 6-figure supplement 1A-E	nos>GFP	w; nos-GAL4-VP16 UASp-GFP/+
		nos>GFP; dppd6/+	w; nos-GAL4-VP16 UASp-GFP/dppd6
		nos>GFP; dppd12/+	w; nos-GAL4-VP16 UASp-GFP/dppd12
		nos>GFP; gbb1/+	w; nos-GAL4-VP16 UASp-GFP/gbb1
	Figure 6-figure supplement 1F	wild-type	w1118
		dppd6/+	w; dppd6/+
		dppd12/+	w; dppd12/+
		gbb1/+	w; gbb1/+
Figure 6-figure supplement 2	Figure 6-figure supplement 2A-C	bamBG mosaic analysis (GFP as the marker)	w; FRT40A/P{bam+} EGFP FRT40A; nos-GAL4-VP16 bamBG/UASz-FLP bamBG
		dppd6 bamBG mosaic analysis (GFP as the marker)	w; dppd6 FRT40A/P{bam+} EGFP FRT40A; nos-GAL4-VP16 bamBG/UASz-FLP bamBG
	Figure 6-figure supplement 2D-F	bamBG mosaic analysis (GFP as the marker)	w; FRT42D/FRT42D P{bam+} EGFP; nos-GAL4-VP16 bamBG/UASz-FLP bamBG
		gbb1 bamBG mosaic analysis (GFP as the marker)	w; FRT42D gbb1/FRT42D P{bam+} EGFP; nos-GAL4-VP16 bamBG/UASz-FLP bamBG
Figure 6-figure supplement 3	Figure 6-figure supplement 3A-C	bamΔ86 mosaic analysis (GFP as the marker)	w; nos-GAL4-VP16 UASp-FLP/+; FRT82B bamΔ86/FRT82B EGFP
